# Multi-epitope immunocapture of huntingtin reveals striatum-selective molecular signatures

**DOI:** 10.1101/2024.09.07.611843

**Authors:** Joshua L. Justice, Todd M. Greco, Josiah E. Hutton, Tavis J. Reed, Megan L. Mair, Juan Botas, Ileana M. Cristea

**Author notes:** Denotes equal contribution (Joshua L. Justice, Todd M. Greco).

## Abstract

Huntington’s disease (HD) is a debilitating neurodegenerative disorder affecting an individual’s cognitive and motor abilities. HD is caused by mutation in the huntingtin gene producing a toxic polyglutamine-expanded protein (mHTT) and leading to degeneration in the striatum and cortex. Yet, the molecular signatures that underlie tissue-specific vulnerabilities remain unclear. Here, we investigate this aspect by leveraging multi-epitope protein interaction assays, subcellular fractionation, thermal proteome profiling, and genetic modifier assays. Use of human cell, mouse, and fly models afforded capture of distinct subcellular pools of epitope-enriched and tissue-dependent interactions linked to dysregulated cellular pathways and disease relevance. We established an HTT association with nearly all subunits of the transcriptional regulatory Mediator complex (20/26), with preferential enrichment of MED15 in the tail domain. Using HD and KO models, we find HTT modulates the subcellular localization and assembly of Mediator. We demonstrated striatal enriched and functional interactions with regulators of calcium homeostasis and chromatin remodeling, whose disease relevance was supported by HD fly genetic modifiers assays. Altogether, we offer insights into tissue- and localization-dependent (m)HTT functions and pathobiology.
