## Supplementary material for "Multi-epitope immunocapture of huntingtin reveals striatum-selective molecular signatures": Table S2

### Sheet: Pydiaid_windows
#MS Type	Cycle Id	Start IM [1/K0]	End IM [1/K0]	Start Mass [m/z]	End Mass [m/z]	CE [eV]
MS1	0	-	-	-	-	-
PASEF	1	0.92	1.2	677.85	690.32	-
PASEF	1	0.8	0.92	521.97	530.77	-
PASEF	1	0.65	0.8	300.17	353.55	-
PASEF	2	0.92	1.2	690.32	702.34	-
PASEF	2	0.82	0.92	530.77	539.79	-
PASEF	2	0.65	0.82	353.55	375.21	-
PASEF	3	0.93	1.2	702.34	715.87	-
PASEF	3	0.83	0.93	539.79	548.26	-
PASEF	3	0.65	0.83	375.21	390.22	-
PASEF	4	0.93	1.2	715.87	729.38	-
PASEF	4	0.83	0.93	548.26	556.82	-
PASEF	4	0.65	0.83	390.22	404.2	-
PASEF	5	0.94	1.2	729.38	743.88	-
PASEF	5	0.84	0.94	556.82	565.33	-
PASEF	5	0.65	0.84	404.2	415.57	-
PASEF	6	0.94	1.2	743.88	759.39	-
PASEF	6	0.84	0.94	565.33	574.8	-
PASEF	6	0.65	0.84	415.57	427.22	-
PASEF	7	0.94	1.2	759.39	775.71	-
PASEF	7	0.85	0.94	574.8	584.8	-
PASEF	7	0.65	0.85	427.22	437.26	-
PASEF	8	0.97	1.2	775.71	792.92	-
PASEF	8	0.85	0.97	584.8	594.33	-
PASEF	8	0.65	0.85	437.26	446.74	-
PASEF	9	0.97	1.2	792.92	812.41	-
PASEF	9	0.86	0.97	594.33	604.76	-
PASEF	9	0.65	0.86	446.74	457.28	-
PASEF	10	0.97	1.2	812.41	833.39	-
PASEF	10	0.86	0.97	604.76	613.89	-
PASEF	10	0.65	0.86	457.28	466.72	-
PASEF	11	1	1.2	833.39	857.96	-
PASEF	11	0.87	1	613.89	623.83	-
PASEF	11	0.65	0.87	466.72	476.26	-
PASEF	12	1	1.2	857.96	886.36	-
PASEF	12	0.87	1	623.83	633.86	-
PASEF	12	0.65	0.87	476.26	486.77	-
PASEF	13	1.02	1.3	886.36	920.53	-
PASEF	13	0.88	1.02	633.86	644.83	-
PASEF	13	0.65	0.88	486.77	495.27	-
PASEF	14	1.03	1.3	920.53	967.11	-
PASEF	14	0.88	1.03	644.83	654.83	-
PASEF	14	0.65	0.88	495.27	504.25	-
PASEF	15	1.04	1.3	967.11	1039.51	-
PASEF	15	0.89	1.04	654.83	665.86	-
PASEF	15	0.65	0.89	504.25	513.24	-
PASEF	16	1.07	1.4	1039.51	1298.18	-
PASEF	16	0.91	1.07	665.86	677.85	-
PASEF	16	0.65	0.91	513.24	521.97	-
