## Supplementary material for "Multi-epitope immunocapture of huntingtin reveals striatum-selective molecular signatures": Table S4

### Sheet: HD GeM Status
Gene Symbol	HINT	Known GeM-HD
ADGRL1	N	N
ANXA2	N	N
BCR	N	N
CACNB4	N	N
CALCOCO1	N	N
CBX6	N	N
CHD2	N	N
CTIF	N	N
DCAF10	N	N
DGKI	N	N
ELMO1	N	N
GIGYF2	N	N
GPRASP1	N	N
INPP4A	N	N
LRCH2	N	N
LRPPRC	N	N
LRRC24	N	N
MAP6D1	N	N
MIF	N	N
NDE1	N	N
NDUFA5	N	N
NDUFAF3	N	N
NECAB2	N	N
PAGR1	N	N
PDHX	N	N
PEG3	N	N
PELP1	N	N
PGS1	N	N
PLD1	N	N
PPP1R35	N	N
PTN	N	N
PTPMT1	N	N
RELN	N	N
RGS7BP	N	N
RGS9	N	N
RIC8A	N	N
RIMS2	N	N
RIN1	N	N
SH2B1	N	N
SH2D5	N	N
TASOR	N	N
TBC1D17	N	N
TENM1	N	N
TRIM46	N	N
TRIM9	N	N
UBAP2L	N	N
USP11	N	N
WDR59	N	N
ZNF536	N	N
ACO2	Y	N
AGK	Y	N
ANKRD63	Y	N
ATP1A1	Y	N
ATP9A	Y	N
BTBD17	Y	N
CACNA2D1	Y	N
CARS1	Y	N
CORO1C	Y	N
CPNE5	Y	N
CTTN	Y	N
CTTNBP2	Y	N
DAP3	Y	N
DGKB	Y	N
DHX15	Y	N
DLGAP4	Y	N
EIF4E2	Y	N
ELAVL4	Y	N
ELP3	Y	N
FLII	Y	N
FMR1	Y	N
GLYR1	Y	N
GNB2	Y	N
HK1	Y	N
HNRNPD	Y	N
MACF1	Y	N
MAP4K4	Y	N
MED19	Y	N
MED27	Y	N
MPRIP	Y	N
MRPS2	Y	N
MRPS22	Y	N
MRPS7	Y	N
MYO1C	Y	N
NDUFA9	Y	N
NDUFS1	Y	N
NOP58	Y	N
NWD2	Y	N
OPA1	Y	N
OTUD4	Y	N
PCBP1	Y	N
PLP1	Y	N
PPP1R21	Y	N
PRDX5	Y	N
PRKAR2B	Y	N
PRKCB	Y	N
PTK2B	Y	N
PUF60	Y	N
RAPGEF2	Y	N
RPS29	Y	N
SEH1L	Y	N
SMARCA5	Y	N
SPATA2L	Y	N
SRRM2	Y	N
SRSF10	Y	N
STRN	Y	N
STX1B	Y	N
TJP1	Y	N
TOMM70	Y	N
TUBB2A	Y	N
TUBB3	Y	N
VGF	Y	N
CACNA1A	N	Y
CACNA1E	N	Y
CACNB1	N	Y
CACNB3	N	Y
CDKL5	N	Y
DOCK2	N	Y
DYNC1LI1	N	Y
FBXL16	N	Y
HECW1	N	Y
KCNQ3	N	Y
KCNQ5	N	Y
MAST3	N	Y
PDK3	N	Y
PHKG2	N	Y
PLCG1	N	Y
PRKAR1B	N	Y
PRKCH	N	Y
PRPS1	N	Y
RASGRP2	N	Y
RBBP5	N	Y
SHB	N	Y
SOGA1	N	Y
SPEG	N	Y
STIM1	N	Y
TRAF3	N	Y
WDR37	N	Y
AP3M2	Y	Y
CACNA1B	Y	Y
CCAR2	Y	Y
CENPV	Y	Y
COPA	Y	Y
CYLD	Y	Y
DGKE	Y	Y
DYNC1H1	Y	Y
EPB41L2	Y	Y
FBXO41	Y	Y
GNB5	Y	Y
GPI	Y	Y
MAP3K5	Y	Y
MYCBP2	Y	Y
NDUFAF4	Y	Y
NDUFS8	Y	Y
NDUFV1	Y	Y
NGEF	Y	Y
NOS1	Y	Y
PFKL	Y	Y
PHKA2	Y	Y
PNN	Y	Y
PSMD3	Y	Y
RPH3A	Y	Y
SF3B3	Y	Y
SUPT16H	Y	Y
TOP1	Y	Y
U2AF2	Y	Y
