## Supplementary material for "Multi-epitope immunocapture of huntingtin reveals striatum-selective molecular signatures": Table S5

### Sheet: Overall results
Human Gene	Fly Gene	Overall Interpretation
SMARCA5	Iswi	Suppressor with RNAi
CHD2	Chd1	Suppressor with RNAi
ELP3	Elp3	Suppressor with RNAi
KCNQ3/KCNQ5	KCNQ	Suppressor with RNAi
MED15	MED15	Lethal
MED27	MED27	Lethal
VDAC1/VDAC3	porin	Lethal
CACNA1A/CACNA1B/CACNA1E	cac	Enhancer with OE
CACNB1/CACNB3	Ca-beta	Suppressor with RNAi

### Sheet: Effect by genotype
Human Gene	Fly Gene	Allele #	Genotype	Effect	Phenotype	genotype P-value	geno+time P-value	genotype*times P-value
SMARCA5	Iswi	59251	y1 w*; Mi{MIC}IswiMI14047	LOF	NM	0.100047	3.13059e-06	0.162866
SMARCA5	Iswi	31111	y1 v1; P{TRiP.JF01582}attP2	RNAi	S	5.50477e-05	1.65106e-16	1.97503e-14
SMARCA5	Iswi	6208	GD	RNAi	S	NA	NA	NA
SMARCA5	Iswi	51931	y[1] v[1]; P{y[+t7.7] v[+t1.8]=TRiP.GLC01788}attP40	RNAi	NM	0.741086	0.80127	0.665833
SMARCA5	Iswi	32845	y[1] sc[*] v[1] sev[21]; P{y[+t7.7] v[+t1.8]=TRiP.HMS00628}attP2/TM3, Sb[1]	RNAi	NM	0.0748519	0.0089567	5.33257e-05
CHD2	Chd1	5727	Chd1A7-4 cn1 bw1/CyO	LOF	NM	0.315282	0.0110906	0.86102
CHD2	Chd1	35240	y1 sc* v1 sev21; P{TRiP.GL00126}attP2	RNAi	S	0.00496155	4.02778e-08	1.89941e-11
CHD2	Chd1	58248	y1 v1; P{TRiP.HMJ22269}attP40/CyO	RNAi	E	0.380151	3.70925e-06	3.51729e-08
CHD2	Chd1	34665	y1 sc* v1 sev21; P{TRiP.HMS01142}attP2	RNAi	NM	0.694129	0.564566	0.034158
CHD2	Chd1	26277	GD	RNAi	S	NA	NA	NA
ELP3	Elp3	35488	y1 sc* v1 sev21; P{TRiP.GL00417}attP2	RNAi	S	0.00507174	5.82539e-06	3.65577e-08
ELP3	Elp3	12982	y1 w67c23; P{SUPor-P}Elp3KG02386	Probable LOF	NM	0.493366	0.00234826	0.452122
KCNQ3/KCNQ5	KCNQ	93038	w1118; KCNQ370	LOF	NM	0.433306	0.000129844	0.0706644
KCNQ3/KCNQ5	KCNQ	93037	w1118; KCNQ186	LOF	NM	0.711073	0.00047166	0.0056383
KCNQ3/KCNQ5	KCNQ	80446	y1 sc* v1 sev21; P{TRiP.HMS06026}attP40	RNAi	NM	0.923138	0.000862706	0.00472329
KCNQ3/KCNQ5	KCNQ	27252	y1 v1; P{TRiP.JF02562}attP2	RNAi	S	0.0453635	2.3097e-05	6.47137e-07
KCNQ3/KCNQ5	KCNQ	17456	y1 w67c23; P{EPgy2}KCNQEY08364	Probable LOF	NM	0.901173	0.148608	0.0181997
MED15	MED15	32517	y1 sc* v1 sev21; P{TRiP.HMS00522}attP2	RNAi	L	NA	NA	NA
MED27	MED27	34576	y1 sc* v1 sev21; P{TRiP.HMS01050}attP2	RNAi	L	NA	NA	NA
MED15	MED15	18739	w[1118]; PBac{w[+mC]=WH}MED15[f04180]/CyO	Probable LOF	NM	0.337298	0.00337862	0.271394
VDAC1/VDAC3	porin	67873	y1 sc* v1 sev21; P{TRiP.HMS05687}attP40	RNAi	L	NA	NA	NA
VDAC1/VDAC3	porin	28403	y1 w*; P{EP}porinG13650	OE	NM	0.241556	4.87761e-06	0.580994
CACNA1A/CACNA1B/CACNA1E	cac	92844	w[*]; P{w[+mC]=UAS-cac.K}256B	OE	NM	0.430109	0.255598	0.437955
CACNA1A/CACNA1B/CACNA1E	cac	92839	cacTS2	LOF	NM	0.353035	2.23256e-06	0.25168
CACNA1A/CACNA1B/CACNA1E	cac	27244	w[*]; P{w[+mC]=UAS-cac.K}256B	OE	E	0.0154628	9.63105e-08	0.0137055
CACNB1/CACNB3	Ca-beta	29575	y1 v1; P{TRiP.JF03254}attP2	RNAi	S	0.188202	0.0375382	2.82091e-05
CACNB3/CACNB1	Ca-beta	36246	y1 w*; Mi{MIC}Ca-βMI13365	LOF	NM	0.964878	0.328718	0.868459
CACNB3/CACNB1	Ca-beta	27581	GD	RNAi	S	NA	NA	NA
